# Immunogenicity and Protective Efficacy of *Toxoplasma gondii* SRS67 and SRS20A Proteins in mice

**DOI:** 10.1101/2025.11.17.688744

**Authors:** Chen Xiaoxiao, YI Tingting, MA Wenyu, Liang Xuefei, Niu Shuaijing, Li Hongwei, Du Mengze, Zhou Shuanghai, LI Qiuming, Yin Deqi

**Affiliations:** Beijing Key Laboratory of Traditional Chinese Veterinary Medicine, Beijing University of Agriculture, Changping, Beijing, PR China; Coccidia Laboratory, College of Animal Science and Technology/College of Veterinary Medicine, Beijing University of Agriculture, Beijing, PR China; Police dog Technology Teaching and Research Section, Department of Criminal Science and Technology, Beijing Police College, Beijing, PR China

**Keywords:** *Toxoplasma gondii*, SRS67, SRS20A, immunogenicity, immune protection

## Abstract

*Toxoplasma gondii*, a medically significant zoonotic protozoan, relies on surface SAG-family antigens for host adhesion and immune evasion. SRS67 and SRS20A, two such antigens, are hypothesized to be highly immunogenic. Here, we comprehensively evaluated their immunological properties and protective efficacy in mice. Recombinant SRS67 and SRS20A, produced via prokaryotic expression, induced high-titer, specific polyclonal antisera in BALB/c mice and rabbits. Western blotting confirmed these antisera recognized native RH strain tachyzoite antigens, validating strong immunogenicity. qPCR showed SRS67 transcription was higher in PRU (chronic) than RH (acute) strains, while SRS20A expression was comparable. Immunofluorescence, using GAP45 as a membrane marker, localized both proteins as puncta around RH tachyzoite membranes. In vitro phenotypic assays indicated that the corresponding polyclonal antibodies significantly inhibited the invasion of host cells by *T. gondii* and subsequent intracellular proliferation. Challenge studies demonstrated protective efficacy: in acute RH infection, immunized mice (single or combined antigens) showed 60% higher survival, with bivalent groups delaying mortality by 1-2 days. In chronic PRU infection, all immunized groups had >85% fewer brain cysts, and bivalents better attenuated neuropathology (e.g., meningeal thickening). Mechanistically, SRS67 upregulated Th1 cytokines (TNF-α, IL-18) in acute infection, while both proteins downregulated IFN-γ to limit immune-mediated damage; GSH upregulation indicated antioxidative involvement. In chronic infection, co-immunization synergistically enhanced SOD activity to counter oxidative stress, with IFN-γ downregulation maintaining immune homeostasis. These findings support SRS67 and SRS20A as promising *T. gondii* vaccine candidates, acting via coordinated Th1 immunity and antioxidative pathways.
