## Supplementary material for "Immunogenicity and Protective Efficacy of *Toxoplasma gondii* SRS67 and SRS20A Proteins in mice": The genetic distance table of the SRS67 nucleotide and amino acid genetic evolutionary tree.

### Sheet: distance of SRS67 nucleotides
	TGARI_226860	TGBR9_226860	TGCAST_226860	TGCOUG_226860	TGDOM2_226860	TGFOU_226860	TGGT1_226860	TGMAS_226860	TGME49_226860	TGP89_226860	TGPRC2_226860	TGRH88_046440	TGRUB_226860	TGVAND_226860	TGVEG_226860	HHA_226860	BESB_059740	CSUI_002963	Ncaninum_LIV_000162600	NCLIV_046140
TGARI_226860
TGBR9_226860	0.00947867
TGCAST_226860	0.00947867	0
TGCOUG_226860	0	0.00947867	0.00947867
TGDOM2_226860	0.00947867	0	0	0.00947867
TGFOU_226860	0.00947867	0	0	0.00947867	0
TGGT1_226860	0.00947867	0	0	0.00947867	0	0
TGMAS_226860	0.0110585	0.014218	0.014218	0.0110585	0.014218	0.014218	0.014218
TGME49_226860	0.00315956	0.0126382	0.0126382	0.00315956	0.0126382	0.0126382	0.0126382	0.0110585
TGP89_226860	0.00789889	0.00157978	0.00157978	0.00789889	0.00157978	0.00157978	0.00157978	0.0126382	0.0110585
TGPRC2_226860	0.00631912	0.00631912	0.00631912	0.00631912	0.00631912	0.00631912	0.00631912	0.00789889	0.00947867	0.00473934
TGRH88_046440	0.00947867	0	0	0.00947867	0	0	0	0.014218	0.0126382	0.00157978	0.00631912
TGRUB_226860	0.00631912	0.00315956	0.00315956	0.00631912	0.00315956	0.00315956	0.00315956	0.0110585	0.00947867	0.00157978	0.00631912	0.00315956
TGVAND_226860	0.00789889	0.00157978	0.00157978	0.00789889	0.00157978	0.00157978	0.00157978	0.0126382	0.0110585	0	0.00473934	0.00157978	0.00157978
TGVEG_226860	0.00631912	0.00315956	0.00315956	0.00631912	0.00315956	0.00315956	0.00315956	0.0110585	0.00947867	0.00157978	0.00631912	0.00315956	0	0.00157978
HHA_226860	0.0726698	0.0758294	0.0758294	0.0726698	0.0758294	0.0758294	0.0758294	0.0789889	0.0758294	0.0774092	0.0758294	0.0758294	0.0758294	0.0774092	0.0758294
BESB_059740	0.490969	0.492611	0.492611	0.490969	0.492611	0.492611	0.492611	0.495895	0.492611	0.494253	0.495895	0.492611	0.494253	0.494253	0.494253	0.492611
CSUI_002963	0.458599	0.456476	0.456476	0.458599	0.456476	0.456476	0.456476	0.458599	0.458599	0.456476	0.456476	0.456476	0.456476	0.456476	0.456476	0.460722	0.489035
Ncaninum_LIV_000162600	0.314286	0.312698	0.312698	0.314286	0.312698	0.312698	0.312698	0.314286	0.314286	0.312698	0.31746	0.312698	0.311111	0.312698	0.311111	0.315873	0.481848	0.4862
NCLIV_046140	0.314286	0.312698	0.312698	0.314286	0.312698	0.312698	0.312698	0.314286	0.314286	0.312698	0.31746	0.312698	0.311111	0.312698	0.311111	0.315873	0.481848	0.4862	0

### Sheet: distance of SRS67 amino acid
	TGARI_226860	TGBR9_226860	TGCAST_226860	TGCOUG_226860	TGDOM2_226860	TGFOU_226860	TGGT1_226860	TGMAS_226860	TGME49_226860	TGP89_226860	TGPRC2_226860	TGRH88_046440	TGRUB_226860	TGVAND_226860	TGVEG_226860	HHA_226860	BESB_059740	CSUI_002963	Ncaninum_LIV_000162600	NCLIV_046140
TGARI_226860
TGBR9_226860	0.0238095
TGCAST_226860	0.0238095	0
TGCOUG_226860	0	0.0238095	0.0238095
TGDOM2_226860	0.0238095	0	0	0.0238095
TGFOU_226860	0.0238095	0	0	0.0238095	0
TGGT1_226860	0.0238095	0	0	0.0238095	0	0
TGMAS_226860	0.0238095	0.0380952	0.0380952	0.0238095	0.0380952	0.0380952	0.0380952
TGME49_226860	0.00952381	0.0333333	0.0333333	0.00952381	0.0333333	0.0333333	0.0333333	0.0238095
TGP89_226860	0.0190476	0.0047619	0.0047619	0.0190476	0.0047619	0.0047619	0.0047619	0.0333333	0.0285714
TGPRC2_226860	0.0142857	0.0190476	0.0190476	0.0142857	0.0190476	0.0190476	0.0190476	0.0190476	0.0238095	0.0142857
TGRH88_046440	0.0238095	0	0	0.0238095	0	0	0	0.0380952	0.0333333	0.0047619	0.0190476
TGRUB_226860	0.0142857	0.00952381	0.00952381	0.0142857	0.00952381	0.00952381	0.00952381	0.0285714	0.0238095	0.0047619	0.0190476	0.00952381
TGVAND_226860	0.0190476	0.0047619	0.0047619	0.0190476	0.0047619	0.0047619	0.0047619	0.0333333	0.0285714	0	0.0142857	0.0047619	0.0047619
TGVEG_226860	0.0142857	0.00952381	0.00952381	0.0142857	0.00952381	0.00952381	0.00952381	0.0285714	0.0238095	0.0047619	0.0190476	0.00952381	0	0.0047619
HHA_226860	0.133333	0.142857	0.142857	0.133333	0.142857	0.142857	0.142857	0.152381	0.138095	0.147619	0.147619	0.142857	0.142857	0.147619	0.142857
BESB_059740	0.588235	0.598039	0.598039	0.588235	0.598039	0.598039	0.598039	0.593137	0.593137	0.593137	0.593137	0.598039	0.593137	0.593137	0.593137	0.593137
CSUI_002963	0.56051	0.566879	0.566879	0.56051	0.566879	0.566879	0.566879	0.56051	0.56051	0.566879	0.56051	0.566879	0.566879	0.566879	0.566879	0.566879	0.532468
Ncaninum_LIV_000162600	0.464115	0.4689	0.4689	0.464115	0.4689	0.4689	0.4689	0.4689	0.464115	0.4689	0.478469	0.4689	0.464115	0.4689	0.464115	0.449761	0.581281	0.55414
NCLIV_046140	0.464115	0.4689	0.4689	0.464115	0.4689	0.4689	0.4689	0.4689	0.464115	0.4689	0.478469	0.4689	0.464115	0.4689	0.464115	0.449761	0.581281	0.55414	0

### Sheet: Caption
Table. Estimates of Evolutionary Divergence between Sequences
The number of base differences per site from between sequences are shown. This analysis involved 20 nucleotide sequences. Codon positions included were 1st+2nd+3rd+Noncoding. All positions with less than 50% site coverage were eliminated, i.e., fewer than
1. Tamura K., Stecher G., and Kumar S. (2021). MEGA 11: Molecular Evolutionary Genetics Analysis Version 11. Molecular Biology and Evolution https://doi.org/10.1093/molbev/msab120.
2. Stecher G., Tamura K., and Kumar S. (2020). Molecular Evolutionary Genetics Analysis (MEGA) for macOS. Molecular Biology and Evolution 37:1237-1239.
Disclaimer: Although utmost care has been taken to ensure the correctness of the caption, the caption text is provided "as is" without any warranty of any kind. Authors advise the user to carefully check the caption prior to its use for any purpose and re
