## Supplementary material for "Immunogenicity and Protective Efficacy of *Toxoplasma gondii* SRS67 and SRS20A Proteins in mice": The genetic distance table of the SRS20A nucleotide and amino acid genetic evolutionary tree.

### Sheet: distance of SRS20A nucleotide
	TGARI_285870	TGBR9_285870	TGCAST_285870	TGCOUG_285870	TGDOM2_285870	TGFOU_285870	TGGT1_285870	TGMAS_285870	TGME49_285870	TGP89_285870	TGPRC2_285870	TGRH88_026130	TGRUB_285870	TGVAND_285870	TGVEG_285870	NCLIV_014530	NCLIV_014520
TGARI_285870
TGBR9_285870	0.00405268
TGCAST_285870	0.00405268	0
TGCOUG_285870	0	0.00405268	0.00405268
TGDOM2_285870	0.00101317	0.00506586	0.00506586	0.00101317
TGFOU_285870	0.00405268	0	0	0.00405268	0.00506586
TGGT1_285870	0.00405268	0	0	0.00405268	0.00506586	0
TGMAS_285870	0.00911854	0.00506586	0.00506586	0.00911854	0.0101317	0.00506586	0.00506586
TGME49_285870	0.00506586	0.00303951	0.00303951	0.00506586	0.00607903	0.00303951	0.00303951	0.00810537
TGP89_285870	0.00101317	0.00506586	0.00506586	0.00101317	0	0.00506586	0.00506586	0.0101317	0.00607903
TGPRC2_285870	0.00607903	0.00405268	0.00405268	0.00607903	0.0070922	0.00405268	0.00405268	0.00911854	0.00101317	0.0070922
TGRH88_026130	0.00405268	0	0	0.00405268	0.00506586	0	0	0.00506586	0.00303951	0.00506586	0.00405268
TGRUB_285870	0.00506586	0.00101317	0.00101317	0.00506586	0.00607903	0.00101317	0.00101317	0.00607903	0.00405268	0.00607903	0.00506586	0.00101317
TGVAND_285870	0.00607903	0.00202634	0.00202634	0.00607903	0.0070922	0.00202634	0.00202634	0.0070922	0.00506586	0.0070922	0.00607903	0.00202634	0.00303951
TGVEG_285870	0.00101317	0.00506586	0.00506586	0.00101317	0	0.00506586	0.00506586	0.0101317	0.00607903	0	0.0070922	0.00506586	0.00607903	0.0070922
NCLIV_014530	0.351795	0.350769	0.350769	0.351795	0.352821	0.350769	0.350769	0.355897	0.351795	0.352821	0.351795	0.350769	0.349744	0.350769	0.352821
NCLIV_014520	0.365031	0.364008	0.364008	0.365031	0.364008	0.364008	0.364008	0.367076	0.364008	0.364008	0.364008	0.364008	0.362986	0.364008	0.364008	0.1893

### Sheet: distance of SRS20A amino acid
	TGARI_285870	TGBR9_285870	TGCAST_285870	TGCOUG_285870	TGDOM2_285870	TGFOU_285870	TGGT1_285870	TGMAS_285870	TGME49_285870	TGP89_285870	TGPRC2_285870	TGRH88_026130	TGRUB_285870	TGVAND_285870	TGVEG_285870	NCLIV_014530	NCLIV_014520
TGARI_285870
TGBR9_285870	0.00609756
TGCAST_285870	0.00609756	0
TGCOUG_285870	0	0.00609756	0.00609756
TGDOM2_285870	0	0.00609756	0.00609756	0
TGFOU_285870	0.00609756	0	0	0.00609756	0.00609756
TGGT1_285870	0.00609756	0	0	0.00609756	0.00609756	0
TGMAS_285870	0.00914634	0.00609756	0.00609756	0.00914634	0.00914634	0.00609756	0.00609756
TGME49_285870	0.00304878	0.00304878	0.00304878	0.00304878	0.00304878	0.00304878	0.00304878	0.00609756
TGP89_285870	0	0.00609756	0.00609756	0	0	0.00609756	0.00609756	0.00914634	0.00304878
TGPRC2_285870	0.00609756	0.00609756	0.00609756	0.00609756	0.00609756	0.00609756	0.00609756	0.00914634	0.00304878	0.00609756
TGRH88_026130	0.00609756	0	0	0.00609756	0.00609756	0	0	0.00609756	0.00304878	0.00609756	0.00609756
TGRUB_285870	0.00914634	0.00304878	0.00304878	0.00914634	0.00914634	0.00304878	0.00304878	0.00914634	0.00609756	0.00914634	0.00914634	0.00304878
TGVAND_285870	0.00914634	0.00304878	0.00304878	0.00914634	0.00914634	0.00304878	0.00304878	0.00914634	0.00609756	0.00914634	0.00914634	0.00304878	0.00609756
TGVEG_285870	0	0.00609756	0.00609756	0	0	0.00609756	0.00609756	0.00914634	0.00304878	0	0.00609756	0.00609756	0.00914634	0.00914634
NCLIV_014530	0.48	0.48	0.48	0.48	0.48	0.48	0.48	0.48	0.476923	0.48	0.476923	0.48	0.476923	0.48	0.48
NCLIV_014520	0.504615	0.504615	0.504615	0.504615	0.504615	0.504615	0.504615	0.504615	0.501538	0.504615	0.501538	0.504615	0.501538	0.504615	0.504615	0.290123

### Sheet: Caption
Table. Estimates of Evolutionary Divergence between Sequences
The number of base differences per site from between sequences are shown. This analysis involved 17 nucleotide sequences. Codon positions included were 1st+2nd+3rd+Noncoding. All positions with less than 50% site coverage were eliminated, i.e., fewer than
1. Tamura K., Stecher G., and Kumar S. (2021). MEGA 11: Molecular Evolutionary Genetics Analysis Version 11. Molecular Biology and Evolution https://doi.org/10.1093/molbev/msab120.
2. Stecher G., Tamura K., and Kumar S. (2020). Molecular Evolutionary Genetics Analysis (MEGA) for macOS. Molecular Biology and Evolution 37:1237-1239.
Disclaimer: Although utmost care has been taken to ensure the correctness of the caption, the caption text is provided "as is" without any warranty of any kind. Authors advise the user to carefully check the caption prior to its use for any purpose and re
