## Supplementary material for "Immunogenicity and Protective Efficacy of *Toxoplasma gondii* SRS67 and SRS20A Proteins in mice": Comparison of some proteins antigenicity of T. gondii.

### Sheet: Result
Comparison of some proteins antigenicity of Toxoplasma gondii
Protein	Amino acid length (aa)	No. antigen determinant	No. B cell epitope	No. Th cell epitope/one	No. CTL cell epitope
SRS67	210	8	7	10	2
SRS20A	328	15	8	20	3
SRS34A	187	8	3	10	6
SRS47D	376	14	4	7	7
GRA12	436	15	13	12	7
ROP8	575	22	10	11	5
