## Supplementary material for "Immunogenicity and Protective Efficacy of *Toxoplasma gondii* SRS67 and SRS20A Proteins in mice": Comparison of the antigenicity of SRS67 and SRS20A proteins with some protozoa.

### Sheet: Result
Comparison of the antigenicity of SRS67 and SRS20A proteins with some protozoa
Protein	Species	Amino acid length (aa)	No. antigen determinant	No. B cell epitope	No. Th cell epitope/one	No. CTL cell epitope
SRS67	T. gondii ME49	210	8	7	10	2
SRS67	T. gondii GT1	210	8	7	10	2
SRS67	Besnoitia besnoiti	204	7	4	8	2
SRS67CSUI_002963	Cystoisospora suis	185	6	3	5	1
NCLIV_046140 conserved hypothetical protein	Neospora caninum Liverpool	213	7	5	3	1
SRS33	Besnoitia besnoiti	224	10	5	4	2
SRS20A	T. gondii ME49	328	15	8	20	3
SRS20A	T. gondii GT1	328	15	8	20	3
NCLIV_014530	Neospora caninum Liverpool	330	14	7	6	2
BESB_037020	Besnoitia	347	14	7	6	3
	besnoiti
